# ATG7 function promotes pancreatic cancer progression independently of autophagy

**DOI:** 10.64898/2026.06.01.729197

**Authors:** Clémence Larat, Adrian Lopez Garcia de Lomana, Valgerdur Hjaltalin, Margret H Ogmundsdottir

## Abstract

Autophagy is a cellular degradation process that recycles dysfunctional components to maintain cellular homeostasis. Beyond this canonical role, autophagy-related proteins, such as the essential autophagy initiation protein ATG7, are increasingly recognized to have autophagy independent functions in diverse biological processes and disease contexts, including cancer progression and metastasis. However, the mechanisms underlying these autophagy independent functions remain unclear. Previously, we identified a short isoform, ATG7(2), that lacks canonical autophagy activity. To understand the unique role of ATG7(2), we analysed clinical data from publicly available databases and found that high *ATG7(2)* expression is associated with poor prognosis in pancreatic adenocarcinoma (PAAD). Using CRISPR/Cas9 in PAAD cells, we selectively knocked out the canonical isoform ATG7(1) or total ATG7. While total knock-out of ATG7 slowed proliferation and migration of PAAD cells, high levels of ATG7(2) were found to enhance both processes. In addition, RNA sequencing linked ATG7(2) with immune signalling, extracellular matrix organization and cell-cell interactions. Critically, ATG7(2) inhibition in a murine xenograft model substantially reduces tumour growth and overall progression *in vivo*, establishing functional relevance in a physiological tumour context. Together, these results suggest that ATG7(2) has a role in regulating immune signalling in PAAD cells, contributes to migration and proliferation in an autophagy-independent manner, and suggests ATG7(2) as a potential therapeutic target for the treatment of PAAD.
