## Supplemental Table 3 for "ATG7 function promotes pancreatic cancer progression independently of autophagy"

### Sheet: 17-1.8
baseMean	log2FoldChange	lfcSE	stat	pvalue	padj	ensembl_id	gene_name	biotype	description2	medianTPM_WT	medianTPM_HET
ENSG00000163347	4731.62	0.621748	0.0600094	106.735	5.08799e-25	2.14561e-21	ENSG00000163347	CLDN1	protein_coding	claudin 1	117.353	73.2657
ENSG00000149948	1281.44	0.932143	0.0931534	99.1747	2.31184e-23	4.87452e-20	ENSG00000149948	HMGA2	protein_coding	high mobility group AT-hook 2	29.7528	15.2963
ENSG00000169248	1199.35	-0.860299	0.0910402	88.6183	4.7883e-21	6.73075e-18	ENSG00000169248	CXCL11	protein_coding	C-X-C motif chemokine ligand 11	43.8645	79.9957
ENSG00000169245	431.316	-0.897512	0.12657	50.016	1.52501e-12	9.89381e-10	ENSG00000169245	CXCL10	protein_coding	C-X-C motif chemokine ligand 10	20.7511	38.0492
ENSG00000197548	319.995	-1.07941	0.162727	43.5025	4.23409e-11	2.23189e-08	ENSG00000197548	ATG7	protein_coding	autophagy related 7	8.84598	17.5425
ENSG00000152377	192.937	1.16712	0.182611	40.5726	1.89446e-10	7.73945e-08	ENSG00000152377	SPOCK1	protein_coding	SPARC (osteonectin), cwcv and kazal like domains proteoglycan 1	5.60447	2.51661
ENSG00000065615	665.472	-0.741992	0.124072	35.5015	2.54848e-09	8.59757e-07	ENSG00000065615	CYB5R4	protein_coding	cytochrome b5 reductase 4	15.9867	24.3865
ENSG00000291262	14.0936	6.27149	1.35378	31.4742	2.0211e-08	4.735e-06	ENSG00000291262		lncRNA	novel transcript	3.09099	0
ENSG00000123643	574.074	0.630396	0.112658	31.222	2.30141e-08	5.24597e-06	ENSG00000123643	SLC36A1	protein_coding	solute carrier family 36 member 1	8.71365	5.35573
ENSG00000163220	454.272	-0.63399	0.119109	28.2724	1.0539e-07	1.97525e-05	ENSG00000163220	S100A9	protein_coding	S100 calcium binding protein A9	76.9917	110.194
ENSG00000288534	152.926	-1.45471	0.273785	27.6203	1.47625e-07	2.64908e-05	ENSG00000288534		protein_coding	TMX2-CTNND1 readthrough (NMD candidate)	1.15675	3.22699
ENSG00000169762	540.656	0.607699	0.121023	25.1111	5.41191e-07	7.48263e-05	ENSG00000169762	TAPT1	protein_coding	transmembrane anterior posterior transformation 1	15.262	10.0439
ENSG00000131018	323.495	0.721395	0.162153	19.6843	9.13468e-06	0.000875476	ENSG00000131018	SYNE1	protein_coding	spectrin repeat containing nuclear envelope protein 1	4.17987	2.63202
ENSG00000143702	877.336	0.600371	0.139778	18.3463	1.84174e-05	0.00150808	ENSG00000143702	CEP170	protein_coding	centrosomal protein 170	16.2352	10.5947
ENSG00000114455	93.6853	-1.08794	0.274882	15.5261	8.1375e-05	0.00516028	ENSG00000114455	HHLA2	protein_coding	HHLA2 member of B7 family	2.5283	5.24102
ENSG00000162676	200.896	-0.675812	0.174005	15.0422	0.000105132	0.00598802	ENSG00000162676	GFI1	protein_coding	growth factor independent 1 transcriptional repressor	7.83076	11.7364
ENSG00000168685	364.637	-0.588608	0.152245	14.9009	0.000113309	0.00624604	ENSG00000168685	IL7R	protein_coding	interleukin 7 receptor	5.1597	7.12369
ENSG00000134871	143.052	-0.809805	0.210574	14.7284	0.000124161	0.00662771	ENSG00000134871	COL4A2	protein_coding	collagen type IV alpha 2 chain	6.94711	11.5572
ENSG00000101493	158.289	0.841154	0.226548	13.6763	0.000217177	0.0100641	ENSG00000101493	ZNF516	protein_coding	zinc finger protein 516	3.12563	1.75517
ENSG00000196873	500.119	0.692756	0.187425	13.5577	0.000231342	0.01049	ENSG00000196873	ZNG1C	protein_coding	Zn regulated GTPase metalloprotein activator 1C	66.5914	36.079
ENSG00000214944	563.172	0.644285	0.177723	13.0384	0.000305175	0.0126791	ENSG00000214944	ARHGEF28	protein_coding	Rho guanine nucleotide exchange factor 28	9.84403	6.4853
ENSG00000198625	290.997	0.595745	0.166069	12.8109	0.000344611	0.0138407	ENSG00000198625	MDM4	protein_coding	MDM4 regulator of p53	4.64973	3.19676
ENSG00000083799	256.781	0.639972	0.190139	11.2707	0.00078741	0.0245809	ENSG00000083799	CYLD	protein_coding	CYLD lysine 63 deubiquitinase	6.52505	3.77824
ENSG00000213903	147.394	0.699945	0.208076	11.2721	0.000786819	0.0245809	ENSG00000213903	LTB4R	protein_coding	leukotriene B4 receptor	3.76766	2.34321
ENSG00000197121	402.565	0.589267	0.177409	10.9618	0.000930072	0.0275236	ENSG00000197121	PGAP1	protein_coding	post-GPI attachment to proteins inositol deacylase 1	4.16536	2.92263
ENSG00000155918	75.3514	-1.02067	0.313507	10.4906	0.0011998	0.0328544	ENSG00000155918	RAET1L	protein_coding	retinoic acid early transcript 1L	3.23576	6.47665
ENSG00000147421	123.785	0.842997	0.263056	10.1556	0.00143861	0.0364863	ENSG00000147421	HMBOX1	protein_coding	homeobox containing 1	6.78686	4.06593
ENSG00000168646	108.891	0.779993	0.245286	10.0621	0.0015135	0.0377659	ENSG00000168646	AXIN2	protein_coding	axin 2	3.20254	1.77322
ENSG00000114115	102.31	-0.764259	0.242433	9.9069	0.0016466	0.0392999	ENSG00000114115	RBP1	protein_coding	retinol binding protein 1	10.0988	16.0517
ENSG00000088756	156.257	0.614473	0.198519	9.5502	0.00199928	0.0439112	ENSG00000088756	ARHGAP28	protein_coding	Rho GTPase activating protein 28	2.74429	1.79249
ENSG00000141646	128.934	0.863358	0.280692	9.36262	0.00221455	0.0463461	ENSG00000141646	SMAD4	protein_coding	SMAD family member 4	4.22843	2.05645

### Sheet: 17-4.2
baseMean	log2FoldChange	lfcSE	stat	pvalue	padj	ensembl_id	gene_name	biotype	description2	medianTPM_WT	medianTPM_HET
ENSG00000256364	114.782	7.50152	0.785878	198.12	5.37169e-45	5.35504e-41	ENSG00000256364		lncRNA	novel transcript, antisense to MLEC	38.3976	0.421313
ENSG00000163347	4314.08	0.686459	0.0570169	144.015	3.52666e-33	1.75786e-29	ENSG00000163347	CLDN1	protein_coding	claudin 1	105.244	67.644
ENSG00000149948	1205.22	0.91606	0.0818752	124.222	7.53142e-29	2.50269e-25	ENSG00000149948	HMGA2	protein_coding	high mobility group AT-hook 2	26.2032	14.3804
ENSG00000126461	1921.45	0.72593	0.0676262	114.66	9.33934e-27	2.3276e-23	ENSG00000126461	SCAF1	protein_coding	SR-related CTD associated factor 1	48.5341	30.1725
ENSG00000154127	3376.63	0.780793	0.081417	91.0875	1.37459e-21	2.28389e-18	ENSG00000154127	UBASH3B	protein_coding	ubiquitin associated and SH3 domain containing B	55.6827	35.5368
ENSG00000242265	7871.59	0.643201	0.0722709	78.6179	7.53623e-19	1.07327e-15	ENSG00000242265	PEG10	protein_coding	paternally expressed 10	134.666	91.9381
ENSG00000112576	1029.88	0.814685	0.0947043	73.47	1.02178e-17	1.01861e-14	ENSG00000112576	CCND3	protein_coding	cyclin D3	56.3459	32.7811
ENSG00000204308	623.23	0.987782	0.11914	68.1758	1.49552e-16	1.2424e-13	ENSG00000204308	RNF5	protein_coding	ring finger protein 5	74.483	37.7678
ENSG00000136319	868.258	0.790818	0.104979	56.3747	5.98949e-14	4.26495e-11	ENSG00000136319	TTC5	protein_coding	tetratricopeptide repeat domain 5	33.4965	18.724
ENSG00000169248	538.811	-0.84369	0.120555	48.7884	2.85118e-12	1.67197e-09	ENSG00000169248	CXCL11	protein_coding	C-X-C motif chemokine ligand 11	19.2616	35.7587
ENSG00000188042	856.582	0.644034	0.0930921	47.6809	5.0155e-12	2.63156e-09	ENSG00000188042	ARL4C	protein_coding	ARF like GTPase 4C	16.8874	11.3199
ENSG00000274944	77.5838	2.4647	0.419315	32.8514	9.94784e-09	2.36779e-06	ENSG00000274944		protein_coding	novel protein	19.429	4.11808
ENSG00000268199	11.6617	7.08184	1.37743	32.3533	1.28542e-08	2.84763e-06	ENSG00000268199		lncRNA	novel transcript, antisense to ELL	4.3026	0
ENSG00000114648	783.482	0.789957	0.141574	30.8462	2.79309e-08	5.57462e-06	ENSG00000114648	KLHL18	protein_coding	kelch like family member 18	23.5092	13.9879
ENSG00000123815	440.969	0.732022	0.131394	30.9216	2.68669e-08	5.57462e-06	ENSG00000123815	COQ8B	protein_coding	coenzyme Q8B	32.4633	20.0501
ENSG00000272410	78.0576	-1.80663	0.323642	30.7252	2.97281e-08	5.81097e-06	ENSG00000272410		protein_coding	novel protein	0.860743	3.10521
ENSG00000164597	1281.68	-0.670544	0.120836	30.5707	3.21924e-08	6.17166e-06	ENSG00000164597	COG5	protein_coding	component of oligomeric golgi complex 5	18.6433	29.4494
ENSG00000169490	776.62	0.586577	0.109453	28.6201	8.80624e-08	1.36363e-05	ENSG00000169490	TM2D2	protein_coding	TM2 domain containing 2	65.9493	44.8579
ENSG00000126709	459.213	0.635153	0.119533	28.173	1.10943e-07	1.62646e-05	ENSG00000126709	IFI6	protein_coding	interferon alpha inducible protein 6	63.5366	41.2885
ENSG00000065615	607.512	-0.709362	0.136823	26.6786	2.40271e-07	2.95711e-05	ENSG00000065615	CYB5R4	protein_coding	cytochrome b5 reductase 4	14.5771	23.6342
ENSG00000168993	270.181	0.925941	0.179431	26.3899	2.79002e-07	3.39192e-05	ENSG00000168993	CPLX1	protein_coding	complexin 1	15.6972	8.43986
ENSG00000165959	814.762	-0.637744	0.124309	26.1485	3.16148e-07	3.70786e-05	ENSG00000165959	CLMN	protein_coding	calmin	5.79619	9.21454
ENSG00000282885	7097.68	1.75099	0.345705	24.2269	8.56275e-07	8.80022e-05	ENSG00000282885		lncRNA	novel transcript	633.69	212.132
ENSG00000213886	139.703	-1.0194	0.212686	22.9027	1.70409e-06	0.000157297	ENSG00000213886	UBD	protein_coding	ubiquitin D	9.53269	19.9695
ENSG00000268790	50.4105	2.38999	0.508363	21.0556	4.46141e-06	0.000332532	ENSG00000268790		protein_coding	novel protein	21.5915	4.5893
ENSG00000257767	130.202	-1.06854	0.235405	20.4607	6.08699e-06	0.000439719	ENSG00000257767		protein_coding	novel protein	10.5897	21.0488
ENSG00000169245	243.512	-0.912746	0.202959	20.0889	7.3923e-06	0.000508233	ENSG00000169245	CXCL10	protein_coding	C-X-C motif chemokine ligand 10	10.5754	22.8131
ENSG00000229833	332.612	0.773547	0.172028	20.0939	7.37317e-06	0.000508233	ENSG00000229833	PET100	protein_coding	PET100 cytochrome c oxidase chaperone	67.4659	42.2815
ENSG00000105321	505.804	0.633765	0.141396	20.0088	7.70854e-06	0.000526346	ENSG00000105321	CCDC9	protein_coding	coiled-coil domain containing 9	41.7223	27.9112
ENSG00000285053	162.892	0.994189	0.22226	19.8981	8.16823e-06	0.000550196	ENSG00000285053		protein_coding	novel protein, GGPS1-TBCE readthrough	5.90542	2.7801
ENSG00000280571	687.867	0.75313	0.170779	19.2788	1.12954e-05	0.000695086	ENSG00000280571		protein_coding	novel protein	145.426	97.6697
ENSG00000137440	251.91	0.6562	0.155708	17.7031	2.58207e-05	0.00142214	ENSG00000137440	FGFBP1	protein_coding	fibroblast growth factor binding protein 1	17.6635	11.9026
ENSG00000183628	41.5867	-2.07879	0.504702	16.2127	5.66132e-05	0.00273969	ENSG00000183628	DGCR6	protein_coding	DiGeorge syndrome critical region gene 6	0.861483	3.98692
ENSG00000152689	200.473	-0.693939	0.176996	15.3225	9.0632e-05	0.00399783	ENSG00000152689	RASGRP3	protein_coding	RAS guanyl releasing protein 3	7.70813	12.6619
ENSG00000091986	245.749	0.647074	0.166295	15.1106	0.000101394	0.00445286	ENSG00000091986	CCDC80	protein_coding	coiled-coil domain containing 80	7.90162	5.47821
ENSG00000164898	74.5645	1.09943	0.284051	14.8816	0.000114475	0.00489786	ENSG00000164898	FMC1	protein_coding	formation of mitochondrial complex V assembly factor 1 homolog	8.44469	4.12976
ENSG00000133640	51.9416	-1.37766	0.355856	14.816	0.000118524	0.00504945	ENSG00000133640	LRRIQ1	protein_coding	leucine rich repeats and IQ motif containing 1	0.734189	2.11744
ENSG00000258643	104.375	-0.966268	0.250699	14.7915	0.000120077	0.00506154	ENSG00000258643	BCL2L2-PABPN1	protein_coding	BCL2L2-PABPN1 readthrough	2.51814	5.10027
ENSG00000173320	249.116	-0.663875	0.173057	14.6545	0.000129127	0.0052757	ENSG00000173320	STOX2	protein_coding	storkhead box 2	2.32376	3.46534
ENSG00000104774	387.456	0.636665	0.166302	14.567	0.00013526	0.00545914	ENSG00000104774	MAN2B1	protein_coding	mannosidase alpha class 2B member 1	14.8035	10.2535
ENSG00000099994	125.442	0.783054	0.212112	13.6041	0.000225696	0.00815203	ENSG00000099994	SUSD2	protein_coding	sushi domain containing 2	3.44127	1.94436
ENSG00000184014	416.094	-0.589397	0.162234	13.1258	0.000291259	0.00980931	ENSG00000184014	DENND5A	protein_coding	DENN domain containing 5A	5.96276	8.67695
ENSG00000137959	215.729	0.611726	0.169739	12.9596	0.000318277	0.0105249	ENSG00000137959	IFI44L	protein_coding	interferon induced protein 44 like	7.47972	4.98867
ENSG00000134864	208.287	0.621145	0.174091	12.701	0.000365467	0.011603	ENSG00000134864	GGACT	protein_coding	gamma-glutamylamine cyclotransferase	12.3563	7.69794
ENSG00000075035	73.417	-1.0012	0.281511	12.5902	0.000387784	0.0121567	ENSG00000075035	WSCD2	protein_coding	WSC domain containing 2	1.16235	2.5771
ENSG00000069535	87.1269	0.974393	0.276103	12.3659	0.000437257	0.0133712	ENSG00000069535	MAOB	protein_coding	monoamine oxidase B	3.12715	1.6011
ENSG00000187994	276.074	0.721173	0.206863	12.0525	0.000517226	0.0155308	ENSG00000187994	RINL	protein_coding	Ras and Rab interactor like	29.6563	21.306
ENSG00000182359	203.235	0.610551	0.175566	12.0466	0.000518883	0.0155338	ENSG00000182359	KBTBD3	protein_coding	kelch repeat and BTB domain containing 3	10.0941	7.17223
ENSG00000146021	409.324	-0.651061	0.187779	11.9344	0.000551059	0.0163012	ENSG00000146021	KLHL3	protein_coding	kelch like family member 3	2.90577	5.77443
ENSG00000184545	87.9488	-0.963701	0.279124	11.8131	0.000588148	0.0169936	ENSG00000184545	DUSP8	protein_coding	dual specificity phosphatase 8	1.33494	3.14347
ENSG00000139174	90.6846	0.930842	0.270795	11.7419	0.000611099	0.0174557	ENSG00000139174	PRICKLE1	protein_coding	prickle planar cell polarity protein 1	2.45572	1.33872
ENSG00000105556	297.594	0.722176	0.213892	11.3151	0.000768794	0.020715	ENSG00000105556	MIER2	protein_coding	MIER family member 2	18.4488	13.1981
ENSG00000149548	158.157	-0.686442	0.214891	10.1721	0.0014258	0.0326355	ENSG00000149548	CCDC15	protein_coding	coiled-coil domain containing 15	2.63473	4.10896
ENSG00000165591	83.9558	-0.873924	0.275906	9.98624	0.00157714	0.035095	ENSG00000165591	FAAH2	protein_coding	fatty acid amide hydrolase 2	3.09134	5.72754
ENSG00000283149	512.921	0.603314	0.193445	9.67603	0.00186687	0.0404844	ENSG00000283149		protein_coding	novel protein	161.54	114.573
ENSG00000152377	109.755	1.03512	0.334591	9.41659	0.00215032	0.044199	ENSG00000152377	SPOCK1	protein_coding	SPARC (osteonectin), cwcv and kazal like domains proteoglycan 1	2.53039	1.25773
ENSG00000270757	165.833	0.718418	0.23771	9.10587	0.00254791	0.0491298	ENSG00000270757	HSPE1-MOB4	protein_coding	HSPE1-MOB4 readthrough	21.6391	13.7423
ENSG00000186230	193.887	-0.594307	0.197096	9.05548	0.00261908	0.0499228	ENSG00000186230	ZNF749	protein_coding	zinc finger protein 749	6.46219	10.0795

### Sheet: Ctrl
baseMean	log2FoldChange	lfcSE	stat	pvalue	padj	ensembl_id	gene_name	biotype	description2	medianTPM_WT	medianTPM_HET
ENSG00000149948	1424	1.39292	0.0985589	195.004	2.57128e-44	2.37406e-40	ENSG00000149948	HMGA2	protein_coding	high mobility group AT-hook 2	33.7939	14.0505
ENSG00000163347	6242.29	0.882139	0.0698942	157.211	4.60291e-36	2.12493e-32	ENSG00000163347	CLDN1	protein_coding	claudin 1	155.352	89.199
ENSG00000167767	1688.94	-1.03753	0.0924373	124.235	7.48185e-29	2.30266e-25	ENSG00000167767	KRT80	protein_coding	keratin 80	18.0258	37.9047
ENSG00000249915	2527.65	0.734981	0.0774147	89.454	3.13844e-21	7.24431e-18	ENSG00000249915	PDCD6	protein_coding	programmed cell death 6	218.011	135.748
ENSG00000228253	1777.57	1.12451	0.119372	86.9582	1.10842e-20	2.04681e-17	ENSG00000228253	MT-ATP8	protein_coding	mitochondrially encoded ATP synthase membrane subunit 8	4780.7	2093.74
ENSG00000099622	1755.97	0.837832	0.0899314	85.9514	1.84416e-20	2.83786e-17	ENSG00000099622	CIRBP	protein_coding	cold inducible RNA binding protein	164.436	96.6287
ENSG00000138166	2891.44	-0.725942	0.0782615	85.3808	2.46096e-20	3.246e-17	ENSG00000138166	DUSP5	protein_coding	dual specificity phosphatase 5	58.862	98.6606
ENSG00000182934	3317.27	0.63188	0.0712322	78.2317	9.16342e-19	1.05757e-15	ENSG00000182934	SRPRA	protein_coding	SRP receptor subunit alpha	90.8798	61.2642
ENSG00000128595	5805.62	0.597803	0.0675362	77.8857	1.09178e-18	1.12005e-15	ENSG00000128595	CALU	protein_coding	calumenin	165.762	110.001
ENSG00000054793	3521.44	0.66537	0.0815433	66.1066	4.27174e-16	3.9441e-13	ENSG00000054793	ATP9A	protein_coding	ATPase phospholipid transporting 9A (putative)	35.5574	22.1777
ENSG00000123124	1525.37	-0.782094	0.0964406	65.223	6.68839e-16	5.61399e-13	ENSG00000123124	WWP1	protein_coding	WW domain containing E3 ubiquitin protein ligase 1	20.0375	34.8144
ENSG00000137713	1233.02	0.685631	0.0884729	59.7617	1.07069e-14	8.2381e-12	ENSG00000137713	PPP2R1B	protein_coding	protein phosphatase 2 scaffold subunit Abeta	26.3824	17.081
ENSG00000163041	7161.81	0.668044	0.0868809	58.6407	1.89261e-14	1.34419e-11	ENSG00000163041	H3-3A	protein_coding	H3.3 histone A	638.248	426.772
ENSG00000139645	1821.35	0.74085	0.0975112	57.2645	3.8097e-14	2.5125e-11	ENSG00000139645	ANKRD52	protein_coding	ankyrin repeat domain 52	17.4151	10.2708
ENSG00000174151	348.246	1.12798	0.148804	56.8989	4.5881e-14	2.82413e-11	ENSG00000174151	CYB561D1	protein_coding	cytochrome b561 family member D1	6.60222	3.23554
ENSG00000164825	614.545	1.03954	0.138579	55.5783	8.98101e-14	5.1826e-11	ENSG00000164825	DEFB1	protein_coding	defensin beta 1	440.994	213.186
ENSG00000283149	225.167	1.49735	0.199599	55.2811	1.04468e-13	5.67384e-11	ENSG00000283149		protein_coding	novel protein	81.5491	33.7933
ENSG00000180398	3393.07	0.590805	0.0798337	54.4571	1.58878e-13	7.72061e-11	ENSG00000180398	MCFD2	protein_coding	multiple coagulation factor deficiency 2, ER cargo receptor complex subunit	74.8559	50.1801
ENSG00000173726	6309.6	0.585149	0.0792325	54.2059	1.80543e-13	8.33475e-11	ENSG00000173726	TOMM20	protein_coding	translocase of outer mitochondrial membrane 20	154.968	111.372
ENSG00000122861	1401.73	-0.700271	0.0968219	51.9741	5.62388e-13	2.47263e-10	ENSG00000122861	PLAU	protein_coding	plasminogen activator, urokinase	32.3851	50.6748
ENSG00000090339	1290.25	-0.741204	0.102657	51.7555	6.28593e-13	2.63809e-10	ENSG00000090339	ICAM1	protein_coding	intercellular adhesion molecule 1	22.2608	36.107
ENSG00000121039	1120.62	-0.738677	0.103745	50.3307	1.29903e-12	4.99746e-10	ENSG00000121039	RDH10	protein_coding	retinol dehydrogenase 10	19.7647	33.9775
ENSG00000213676	1001.15	0.811503	0.114568	49.7372	1.75781e-12	6.49195e-10	ENSG00000213676	ATF6B	protein_coding	activating transcription factor 6 beta	48.3929	30.2454
ENSG00000069535	321.668	1.13735	0.162479	48.4165	3.44654e-12	1.22392e-09	ENSG00000069535	MAOB	protein_coding	monoamine oxidase B	11.675	5.96694
ENSG00000134899	1282.92	0.763114	0.110394	47.3831	5.83828e-12	1.85238e-09	ENSG00000134899	ERCC5	protein_coding	ERCC excision repair 5, endonuclease	28.021	17.8339
ENSG00000165272	740.806	0.794098	0.115094	47.2592	6.2194e-12	1.85238e-09	ENSG00000165272	AQP3	protein_coding	aquaporin 3 (Gill blood group)	36.8387	21.6744
ENSG00000184678	667.283	0.775118	0.1124	47.2904	6.12127e-12	1.85238e-09	ENSG00000184678	H2BC21	protein_coding	H2B clustered histone 21	25.7709	15.6654
ENSG00000185127	1093.08	0.697682	0.101812	46.673	8.38762e-12	2.42009e-09	ENSG00000185127	C6orf120	protein_coding	chromosome 6 open reading frame 120	21.3023	13.2621
ENSG00000280571	923.316	0.691138	0.101604	46.0434	1.1566e-11	3.23603e-09	ENSG00000280571		protein_coding	novel protein	198.807	131.546
ENSG00000114455	233.235	-1.37285	0.200648	45.9701	1.2007e-11	3.26061e-09	ENSG00000114455	HHLA2	protein_coding	HHLA2 member of B7 family	5.03592	13.8648
ENSG00000198604	2623.9	-0.594417	0.0884034	44.951	2.02027e-11	5.18142e-09	ENSG00000198604	BAZ1A	protein_coding	bromodomain adjacent to zinc finger domain 1A	26.8009	42.6468
ENSG00000163348	924.086	0.634716	0.0953184	44.1725	3.00681e-11	7.5032e-09	ENSG00000163348	PYGO2	protein_coding	pygopus family PHD finger 2	23.9734	15.3277
ENSG00000196396	1554.41	0.600671	0.0916586	42.7425	6.24397e-11	1.47822e-08	ENSG00000196396	PTPN1	protein_coding	protein tyrosine phosphatase non-receptor type 1	29.612	20.5814
ENSG00000161395	420.849	0.860277	0.131738	42.4194	7.36573e-11	1.70019e-08	ENSG00000161395	PGAP3	protein_coding	post-GPI attachment to proteins phospholipase 3	14.6467	7.89309
ENSG00000188042	765.365	0.701004	0.108332	41.6567	1.08789e-10	2.39155e-08	ENSG00000188042	ARL4C	protein_coding	ARF like GTPase 4C	15.183	9.54252
ENSG00000112576	730.256	0.705016	0.109321	41.3779	1.25467e-10	2.69404e-08	ENSG00000112576	CCND3	protein_coding	cyclin D3	32.2775	20.8024
ENSG00000074410	672.592	-0.803443	0.124789	41.1575	1.40445e-10	2.94711e-08	ENSG00000074410	CA12	protein_coding	carbonic anhydrase 12	8.18978	13.6267
ENSG00000213626	206.711	1.14547	0.17902	40.6644	1.80754e-10	3.55086e-08	ENSG00000213626	LBH	protein_coding	LBH regulator of WNT signaling pathway	6.93991	3.17028
ENSG00000109046	635.078	0.731028	0.115141	40.107	2.40422e-10	4.62461e-08	ENSG00000109046	WSB1	protein_coding	WD repeat and SOCS box containing 1	29.9724	17.4998
ENSG00000121895	170.428	-1.31688	0.208461	39.5784	3.15151e-10	5.59575e-08	ENSG00000121895	TMEM156	protein_coding	transmembrane protein 156	4.20407	11.4054
ENSG00000153250	1000.9	-0.665169	0.106762	38.6059	5.18621e-10	8.39802e-08	ENSG00000153250	RBMS1	protein_coding	RNA binding motif single stranded interacting protein 1	15.1171	25.2507
ENSG00000109321	1017.75	-0.69438	0.113812	36.9869	1.18923e-09	1.771e-07	ENSG00000109321	AREG	protein_coding	amphiregulin	46.3667	80.1074
ENSG00000148411	1185.54	-0.591168	0.0973579	36.7181	1.36509e-09	1.96936e-07	ENSG00000148411	NACC2	protein_coding	NACC family member 2	8.69125	13.71
ENSG00000008300	895.674	0.601768	0.0994018	36.5311	1.5025e-09	2.13425e-07	ENSG00000008300	CELSR3	protein_coding	cadherin EGF LAG seven-pass G-type receptor 3	10.4047	6.8413
ENSG00000110536	928.933	0.601123	0.0993982	36.4303	1.58221e-09	2.21341e-07	ENSG00000110536	PTPMT1	protein_coding	protein tyrosine phosphatase mitochondrial 1	51.9552	34.6713
ENSG00000137628	863.446	-0.639286	0.107641	35.1137	3.11001e-09	4.18629e-07	ENSG00000137628	DDX60	protein_coding	DExD/H-box helicase 60	7.57806	11.7607
ENSG00000198074	1332.75	-0.679199	0.114233	35.1022	3.1285e-09	4.18629e-07	ENSG00000198074	AKR1B10	protein_coding	aldo-keto reductase family 1 member B10	46.9072	80.8927
ENSG00000232112	2802.7	0.603871	0.102114	34.7533	3.74252e-09	4.86685e-07	ENSG00000232112	TMA7	protein_coding	translation machinery associated 7 homolog	712.43	478.821
ENSG00000047597	856.199	-0.791536	0.134243	34.4733	4.32149e-09	5.4658e-07	ENSG00000047597	XK	protein_coding	X-linked Kx blood group antigen, Kell and VPS13A binding protein	7.77599	13.7447
ENSG00000155093	802.753	0.652535	0.111825	33.8889	5.83511e-09	7.28048e-07	ENSG00000155093	PTPRN2	protein_coding	protein tyrosine phosphatase receptor type N2	14.3534	8.6302
ENSG00000169248	173.394	-1.21345	0.21351	31.996	1.54487e-08	1.82868e-06	ENSG00000169248	CXCL11	protein_coding	C-X-C motif chemokine ligand 11	4.83024	12.595
ENSG00000167778	933.823	0.585919	0.103495	31.9246	1.60277e-08	1.87321e-06	ENSG00000167778	SPRYD3	protein_coding	SPRY domain containing 3	28.1381	20.2545
ENSG00000107643	1091.83	-0.721501	0.12836	31.3365	2.16963e-08	2.41351e-06	ENSG00000107643	MAPK8	protein_coding	mitogen-activated protein kinase 8	39.1152	66.3193
ENSG00000077585	274.276	0.960863	0.171187	31.2576	2.25965e-08	2.48374e-06	ENSG00000077585	GPR137B	protein_coding	G protein-coupled receptor 137B	14.1738	6.71726
ENSG00000088179	473.433	-0.817829	0.147438	30.5178	3.30813e-08	3.47091e-06	ENSG00000088179	PTPN4	protein_coding	protein tyrosine phosphatase non-receptor type 4	7.00459	11.502
ENSG00000166575	1178.39	-0.66519	0.120796	30.1077	4.08715e-08	4.01454e-06	ENSG00000166575	TMEM135	protein_coding	transmembrane protein 135	24.4154	39.2589
ENSG00000083635	293.562	-0.820282	0.15185	29.0732	6.96959e-08	6.63404e-06	ENSG00000083635	NUFIP1	protein_coding	nuclear FMR1 interacting protein 1	3.96584	7.27722
ENSG00000141458	1590.75	-0.600568	0.111244	28.986	7.29033e-08	6.86853e-06	ENSG00000141458	NPC1	protein_coding	NPC intracellular cholesterol transporter 1	23.179	31.865
ENSG00000116741	911.597	0.635769	0.121917	27.0409	1.99192e-07	1.61328e-05	ENSG00000116741	RGS2	protein_coding	regulator of G protein signaling 2	61.689	40.5972
ENSG00000186314	760.438	-0.592348	0.114057	26.8689	2.17739e-07	1.73309e-05	ENSG00000186314	PRELID2	protein_coding	PRELI domain containing 2	21.55	35.4364
ENSG00000237172	417.888	0.677794	0.130655	26.8194	2.23385e-07	1.76208e-05	ENSG00000237172	B3GNT9	protein_coding	UDP-GlcNAc:betaGal beta-1,3-N-acetylglucosaminyltransferase 9	12.5771	8.13625
ENSG00000271503	194.772	-1.02375	0.197203	26.7636	2.29928e-07	1.78397e-05	ENSG00000271503	CCL5	protein_coding	C-C motif chemokine ligand 5	7.97168	15.2511
ENSG00000176697	152.978	1.08705	0.212319	26.0487	3.32911e-07	2.45902e-05	ENSG00000176697	BDNF	protein_coding	brain derived neurotrophic factor	3.34628	1.76762
ENSG00000136869	185.025	-1.01512	0.202637	24.9088	6.0109e-07	4.17283e-05	ENSG00000136869	TLR4	protein_coding	toll like receptor 4	1.15683	2.80027
ENSG00000164761	495.819	0.723195	0.146567	24.1863	8.74527e-07	5.8938e-05	ENSG00000164761	TNFRSF11B	protein_coding	TNF receptor superfamily member 11b	23.0287	13.1378
ENSG00000101134	514.926	0.646325	0.131762	23.9695	9.78743e-07	6.40903e-05	ENSG00000101134	DOK5	protein_coding	docking protein 5	24.7144	16.933
ENSG00000180694	602.228	-0.607113	0.124385	23.7255	1.11102e-06	7.22397e-05	ENSG00000180694	TMEM64	protein_coding	transmembrane protein 64	7.4775	10.6651
ENSG00000049249	54.4395	-2.01907	0.408822	23.3456	1.35355e-06	8.44417e-05	ENSG00000049249	TNFRSF9	protein_coding	TNF receptor superfamily member 9	0.556358	2.32096
ENSG00000129538	810.784	0.614755	0.127639	23.0736	1.55915e-06	9.34779e-05	ENSG00000129538	RNASE1	protein_coding	ribonuclease A family member 1, pancreatic	96.6424	63.5428
ENSG00000065615	567.724	-0.818393	0.169612	23.0462	1.58158e-06	9.42112e-05	ENSG00000065615	CYB5R4	protein_coding	cytochrome b5 reductase 4	13.8246	24.3586
ENSG00000197594	121.628	-1.08961	0.22771	22.7563	1.83904e-06	0.000106124	ENSG00000197594	ENPP1	protein_coding	ectonucleotide pyrophosphatase/phosphodiesterase 1	0.899302	2.05699
ENSG00000125995	610.973	0.589966	0.123821	22.6168	1.97745e-06	0.000112129	ENSG00000125995	ROMO1	protein_coding	reactive oxygen species modulator 1	318.87	230.881
ENSG00000237988	527.47	-0.653114	0.137424	22.4761	2.1277e-06	0.000119061	ENSG00000237988	OR2I1	protein_coding	olfactory receptor family 2 subfamily I member 1 (gene/pseudogene)	4.93839	8.15127
ENSG00000118777	191.52	-0.87561	0.184409	22.4447	2.16278e-06	0.000120295	ENSG00000118777	ABCG2	protein_coding	ATP binding cassette subfamily G member 2 (JR blood group)	3.00896	5.97918
ENSG00000197619	163.664	-1.02108	0.215019	22.3468	2.27595e-06	0.000125082	ENSG00000197619	ZNF615	protein_coding	zinc finger protein 615	2.66106	5.44979
ENSG00000177707	559.61	-0.632684	0.134475	22.0185	2.70035e-06	0.00014247	ENSG00000177707	NECTIN3	protein_coding	nectin cell adhesion molecule 3	8.76764	14.8135
ENSG00000090971	433.798	0.632888	0.134758	21.9827	2.75124e-06	0.000143515	ENSG00000090971	NAT14	protein_coding	N-acetyltransferase 14 (putative)	30.5348	20.3433
ENSG00000168014	471.046	-0.638982	0.136409	21.8358	2.97007e-06	0.000153664	ENSG00000168014	C2CD3	protein_coding	C2 domain containing 3 centriole elongation regulator	4.2245	6.95639
ENSG00000084764	352.396	0.710753	0.151861	21.8133	3.00503e-06	0.000154142	ENSG00000084764	MAPRE3	protein_coding	microtubule associated protein RP/EB family member 3	17.3589	11.1309
ENSG00000139737	591.391	-0.585782	0.125555	21.6822	3.21771e-06	0.000163237	ENSG00000139737	SLAIN1	protein_coding	SLAIN motif family member 1	13.6941	20.7717
ENSG00000133142	562.159	0.655544	0.140992	21.4984	3.54133e-06	0.000175791	ENSG00000133142	TCEAL4	protein_coding	transcription elongation factor A like 4	48.3264	29.6518
ENSG00000204344	144.173	0.974062	0.209854	21.4187	3.69152e-06	0.000181297	ENSG00000204344	WHR1	protein_coding	winged helix repair factor 1	13.3663	7.04815
ENSG00000178685	498.538	0.656895	0.142184	21.2341	4.06477e-06	0.000198571	ENSG00000178685	PARP10	protein_coding	poly(ADP-ribose) polymerase family member 10	25.3715	17.0197
ENSG00000254087	1187.32	-0.630873	0.136663	21.1582	4.22882e-06	0.000204423	ENSG00000254087	LYN	protein_coding	LYN proto-oncogene, Src family tyrosine kinase	13.8281	23.5743
ENSG00000167608	668.552	0.631025	0.137092	21.0692	4.42989e-06	0.000210831	ENSG00000167608	TMC4	protein_coding	transmembrane channel like 4	32.4137	20.0111
ENSG00000278996	40.6924	8.83849	1.72645	21.039	4.5004e-06	0.000213088	ENSG00000278996		lncRNA	novel transcript	2.59914	3.91248e-05
ENSG00000197774	185.985	1.30281	0.281033	20.956	4.69952e-06	0.000221381	ENSG00000197774	EME2	protein_coding	essential meiotic structure-specific endonuclease subunit 2	3.80239	1.37726
ENSG00000278828	139.726	1.04923	0.228265	20.9362	4.74847e-06	0.000221401	ENSG00000278828	H3C10	protein_coding	H3 clustered histone 10	14.9052	8.04236
ENSG00000109189	503.889	-0.606034	0.132761	20.7445	5.24816e-06	0.000237121	ENSG00000109189	USP46	protein_coding	ubiquitin specific peptidase 46	6.07107	10.0517
ENSG00000163346	416.752	0.657596	0.144068	20.7291	5.29048e-06	0.000237121	ENSG00000163346	PBXIP1	protein_coding	PBX homeobox interacting protein 1	13.119	8.7548
ENSG00000115274	407.155	0.611641	0.134424	20.6446	5.5294e-06	0.000244273	ENSG00000115274	INO80B	protein_coding	INO80 complex subunit B	34.0663	24.218
ENSG00000101000	354.543	-0.696635	0.153452	20.5354	5.85376e-06	0.000257371	ENSG00000101000	PROCR	protein_coding	protein C receptor	14.3991	24.3099
ENSG00000120885	484.429	-0.782391	0.173197	20.1913	7.00695e-06	0.000299515	ENSG00000120885	CLU	protein_coding	clusterin	43.2509	64.897
ENSG00000180773	378.301	-0.633119	0.143303	19.4369	1.0398e-05	0.000419235	ENSG00000180773	SLC36A4	protein_coding	solute carrier family 36 member 4	10.5806	15.8893
ENSG00000108691	171.106	-0.886027	0.200848	19.3622	1.08126e-05	0.000432176	ENSG00000108691	CCL2	protein_coding	C-C motif chemokine ligand 2	15.7861	28.3646
ENSG00000282885	2423.49	2.09589	0.461744	19.0284	1.28787e-05	0.000499618	ENSG00000282885		lncRNA	novel transcript	202.721	45.957
ENSG00000121310	255.762	0.734247	0.169805	18.6233	1.59261e-05	0.000589995	ENSG00000121310	ECHDC2	protein_coding	enoyl-CoA hydratase domain containing 2	21.6444	13.5159
ENSG00000162654	116.412	-1.13498	0.261641	18.57	1.63781e-05	0.000602467	ENSG00000162654	GBP4	protein_coding	guanylate binding protein 4	1.24816	2.45282
ENSG00000160360	294.487	0.680891	0.159184	18.2393	1.94814e-05	0.000697176	ENSG00000160360	GPSM1	protein_coding	G protein signaling modulator 1	7.33734	4.37689
ENSG00000196873	497.065	0.675098	0.160312	17.6184	2.69965e-05	0.000913036	ENSG00000196873	ZNG1C	protein_coding	Zn regulated GTPase metalloprotein activator 1C	46.4615	32.6061
ENSG00000267795	373.808	0.620694	0.150173	17.0182	3.70233e-05	0.00118105	ENSG00000267795	SMIM22	protein_coding	small integral membrane protein 22	165.523	109.246
ENSG00000076356	297.547	-0.75003	0.181414	16.9742	3.78914e-05	0.00119812	ENSG00000076356	PLXNA2	protein_coding	plexin A2	1.60565	2.8075
ENSG00000249992	211.008	0.752476	0.182408	16.9484	3.84092e-05	0.00121035	ENSG00000249992	TMEM158	protein_coding	transmembrane protein 158	10.256	5.97093
ENSG00000123607	177.82	-0.846332	0.205015	16.9359	3.86625e-05	0.00121419	ENSG00000123607	TTC21B	protein_coding	tetratricopeptide repeat domain 21B	1.68282	3.08717
ENSG00000237036	102.742	1.15564	0.279774	16.8577	4.02888e-05	0.00125248	ENSG00000237036	ZEB1-AS1	lncRNA	ZEB1 antisense RNA 1	5.06767	2.44138
ENSG00000196155	351.519	0.722299	0.177904	16.3442	5.28181e-05	0.00157313	ENSG00000196155	PLEKHG4	protein_coding	pleckstrin homology and RhoGEF domain containing G4	8.09276	4.55814
ENSG00000196417	348.816	-0.718536	0.177297	16.3051	5.39186e-05	0.00160074	ENSG00000196417	ZNF765	protein_coding	zinc finger protein 765	4.20969	8.02537
ENSG00000196136	214.868	-0.732846	0.18392	15.8135	6.99025e-05	0.00199201	ENSG00000196136	SERPINA3	protein_coding	serpin family A member 3	7.7398	12.1881
ENSG00000198915	402.597	-0.586455	0.147379	15.7802	7.11427e-05	0.00201491	ENSG00000198915	RASGEF1A	protein_coding	RasGEF domain family member 1A	9.85739	15.4502
ENSG00000162772	231.595	-0.772288	0.194089	15.7188	7.349e-05	0.00207503	ENSG00000162772	ATF3	protein_coding	activating transcription factor 3	7.17811	12.3241
ENSG00000185305	240.799	-0.786878	0.198191	15.6565	7.59523e-05	0.00212836	ENSG00000185305	ARL15	protein_coding	ARF like GTPase 15	3.60733	7.50116
ENSG00000178075	474.871	-0.606923	0.153406	15.5799	7.90903e-05	0.00214777	ENSG00000178075	GRAMD1C	protein_coding	GRAM domain containing 1C	8.58547	13.8383
ENSG00000104205	270.539	-0.63408	0.160446	15.5699	7.95093e-05	0.00215281	ENSG00000104205	SGK3	protein_coding	serum/glucocorticoid regulated kinase family member 3	4.274	6.64807
ENSG00000204516	307.865	-0.685596	0.17442	15.3867	8.76027e-05	0.00229783	ENSG00000204516	MICB	protein_coding	MHC class I polypeptide-related sequence B	7.08247	11.5565
ENSG00000188211	745.575	-0.633483	0.162404	15.1249	0.000100626	0.00256652	ENSG00000188211	NCR3LG1	protein_coding	natural killer cell cytotoxicity receptor 3 ligand 1	6.22861	9.3385
ENSG00000182022	482.156	-0.621459	0.159503	15.0865	0.000102697	0.00261213	ENSG00000182022	CHST15	protein_coding	carbohydrate sulfotransferase 15	5.90164	10.473
ENSG00000134590	213.448	0.672491	0.174555	14.7997	0.000119551	0.00296725	ENSG00000134590	RTL8C	protein_coding	retrotransposon Gag like 8C	17.5072	11.1064
ENSG00000137193	566.383	-0.605294	0.159338	14.3361	0.000152901	0.00353818	ENSG00000137193	PIM1	protein_coding	Pim-1 proto-oncogene, serine/threonine kinase	12.2711	21.5211
ENSG00000141404	240.312	-0.799507	0.211366	14.1799	0.000166135	0.00377813	ENSG00000141404	GNAL	protein_coding	G protein subunit alpha L	2.28096	3.9291
ENSG00000238164	196.38	0.70901	0.190555	13.7825	0.000205238	0.00442749	ENSG00000238164	TNFRSF14-AS1	lncRNA	TNFRSF14 antisense RNA 1	9.05473	5.24299
ENSG00000162344	93.8518	-0.975309	0.264581	13.5379	0.000233794	0.00491493	ENSG00000162344	FGF19	protein_coding	fibroblast growth factor 19	2.21351	5.21935
ENSG00000065600	229.043	-0.629767	0.172054	13.3654	0.000256311	0.0053061	ENSG00000065600	PACC1	protein_coding	proton activated chloride channel 1	5.90738	9.35596
ENSG00000196981	249.74	0.621322	0.170241	13.2878	0.000267137	0.00545845	ENSG00000196981	WDR5B	protein_coding	WD repeat domain 5B	4.61897	3.02372
ENSG00000174483	241.393	0.715835	0.196219	13.2303	0.000275458	0.005602	ENSG00000174483	BBS1	protein_coding	Bardet-Biedl syndrome 1	8.4489	4.70448
ENSG00000065320	390.326	0.601747	0.165194	13.2133	0.000277964	0.00564052	ENSG00000065320	NTN1	protein_coding	netrin 1	5.2126	3.16136
ENSG00000040531	184.049	0.785964	0.215892	13.1717	0.000284215	0.00574214	ENSG00000040531	CTNS	protein_coding	cystinosin, lysosomal cystine transporter	8.91214	5.29932
ENSG00000183172	268.875	0.588161	0.162011	13.1387	0.000289251	0.00581842	ENSG00000183172	SMDT1	protein_coding	single-pass membrane protein with aspartate rich tail 1	36.5668	23.9644
ENSG00000271122	280.724	0.599174	0.165316	13.1051	0.000294497	0.00589825	ENSG00000271122	HERPUD2-AS1	lncRNA	HERPUD2 antisense RNA 1	4.9857	3.27684
ENSG00000287086	71.3024	-1.18684	0.327455	13.0342	0.000305851	0.00606476	ENSG00000287086		lncRNA	novel transcript, antisense to VHL	3.15661	7.46459
ENSG00000196167	142.754	1.10993	0.305783	12.9043	0.000327822	0.00638561	ENSG00000196167	COLCA1	lncRNA	colorectal cancer associated 1	3.32252	1.1914
ENSG00000023902	64.1117	-1.12697	0.316027	12.6673	0.000372098	0.00708866	ENSG00000023902	PLEKHO1	protein_coding	pleckstrin homology domain containing O1	1.86164	3.94713
ENSG00000143919	276.247	0.609784	0.171022	12.6585	0.000373868	0.00710272	ENSG00000143919	CAMKMT	protein_coding	calmodulin-lysine N-methyltransferase	17.5859	12.5026
ENSG00000116151	81.5484	1.04932	0.295062	12.5364	0.000399098	0.00745925	ENSG00000116151	MORN1	protein_coding	MORN repeat containing 1	4.36031	2.18554
ENSG00000157379	233.697	0.667239	0.189116	12.3805	0.000433835	0.00796213	ENSG00000157379	DHRS1	protein_coding	dehydrogenase/reductase 1	16.0528	10.3358
ENSG00000172728	219.443	-0.763011	0.215923	12.3836	0.000433128	0.00796213	ENSG00000172728	FUT10	protein_coding	fucosyltransferase 10	4.00412	7.85418
ENSG00000188760	133.311	0.777794	0.221832	12.2412	0.000467463	0.00846228	ENSG00000188760	TMEM198	protein_coding	transmembrane protein 198	5.86765	3.43408
ENSG00000127452	226.004	0.668548	0.19087	12.2175	0.000473433	0.00847444	ENSG00000127452	FBXL12	protein_coding	F-box and leucine rich repeat protein 12	12.7394	7.87132
ENSG00000214655	662.788	0.648893	0.18615	12.0549	0.000516567	0.0091369	ENSG00000214655	ZSWIM8	protein_coding	zinc finger SWIM-type containing 8	14.9359	12.0763
ENSG00000115602	270.9	-0.596877	0.171815	12.0182	0.000526823	0.00924745	ENSG00000115602	IL1RL1	protein_coding	interleukin 1 receptor like 1	5.86984	9.31521
ENSG00000197408	217.407	-0.671643	0.19444	11.8828	0.000566542	0.00972713	ENSG00000197408	CYP2B6	protein_coding	cytochrome P450 family 2 subfamily B member 6	4.84456	7.46734
ENSG00000142408	272.566	0.652557	0.189049	11.8666	0.000571501	0.00978974	ENSG00000142408	CACNG8	protein_coding	calcium voltage-gated channel auxiliary subunit gamma 8	2.25695	1.51811
ENSG00000145723	104.95	-0.965374	0.281208	11.6368	0.000646601	0.0107763	ENSG00000145723	GIN1	protein_coding	gypsy retrotransposon integrase 1	2.74375	5.0122
ENSG00000164400	63.953	-1.09364	0.320461	11.589	0.000663415	0.0109773	ENSG00000164400	CSF2	protein_coding	colony stimulating factor 2	4.58318	9.90994
ENSG00000103042	397.219	0.598371	0.175545	11.5486	0.000678008	0.0111587	ENSG00000103042	SLC38A7	protein_coding	solute carrier family 38 member 7	10.34	7.05476
ENSG00000146373	271.105	-0.719841	0.210968	11.5337	0.000683468	0.0112086	ENSG00000146373	RNF217	protein_coding	ring finger protein 217	3.2293	4.76613
ENSG00000197363	136.716	0.748013	0.220018	11.5092	0.000692522	0.011337	ENSG00000197363	ZNF517	protein_coding	zinc finger protein 517	4.92934	3.03117
ENSG00000106327	54.9473	-1.12871	0.331794	11.4941	0.000698162	0.0113688	ENSG00000106327	TFR2	protein_coding	transferrin receptor 2	1.22813	2.96567
ENSG00000197406	47.8113	1.22131	0.359521	11.4818	0.000702823	0.0113845	ENSG00000197406	DIO3	protein_coding	iodothyronine deiodinase 3	2.23767	0.96497
ENSG00000100665	115.646	-0.797473	0.236771	11.3108	0.000770573	0.0122667	ENSG00000100665	SERPINA4	protein_coding	serpin family A member 4	3.68955	6.09886
ENSG00000110200	200.659	0.605102	0.179748	11.3029	0.000773841	0.0122975	ENSG00000110200	ANAPC15	protein_coding	anaphase promoting complex subunit 15	27.4055	18.5531
ENSG00000205189	277.648	-0.592266	0.176382	11.23	0.000804874	0.0126552	ENSG00000205189	ZBTB10	protein_coding	zinc finger and BTB domain containing 10	2.31756	3.44464
ENSG00000157315	135.373	-0.726909	0.221093	10.7759	0.00102829	0.015264	ENSG00000157315	TMED6	protein_coding	transmembrane p24 trafficking protein 6	10.1362	15.9799
ENSG00000134864	207.99	0.642541	0.195485	10.7569	0.00103893	0.0153234	ENSG00000134864	GGACT	protein_coding	gamma-glutamylamine cyclotransferase	12.1874	7.93187
ENSG00000167552	171.407	0.648533	0.198094	10.6923	0.00107583	0.015673	ENSG00000167552	TUBA1A	protein_coding	tubulin alpha 1a	9.48168	6.19593
ENSG00000203727	223.566	0.617155	0.189162	10.6033	0.00112888	0.0161346	ENSG00000203727	SAMD5	protein_coding	sterile alpha motif domain containing 5	2.82049	1.71223
ENSG00000244165	40.9341	1.28502	0.393937	10.5392	0.00116868	0.0164992	ENSG00000244165	P2RY11	protein_coding	purinergic receptor P2Y11	2.69749	1.01583
ENSG00000112782	225.166	0.613178	0.188557	10.524	0.00117832	0.0165593	ENSG00000112782	CLIC5	protein_coding	chloride intracellular channel 5	3.76855	2.61359
ENSG00000169245	95.5759	-0.849237	0.262484	10.4291	0.00124043	0.0172224	ENSG00000169245	CXCL10	protein_coding	C-X-C motif chemokine ligand 10	4.77876	8.72254
ENSG00000179085	98.0581	0.794461	0.247949	10.2371	0.00137643	0.0186459	ENSG00000179085	DPM3	protein_coding	dolichyl-phosphate mannosyltransferase subunit 3, regulatory	54.436	31.2708
ENSG00000080546	91.7457	0.933587	0.295106	9.94374	0.00161397	0.021018	ENSG00000080546	SESN1	protein_coding	sestrin 1	2.4492	1.43727
ENSG00000105245	232.8	-0.606236	0.193137	9.80998	0.00173567	0.0222311	ENSG00000105245	NUMBL	protein_coding	NUMB like endocytic adaptor protein	7.4508	11.6597
ENSG00000196611	130.664	0.749915	0.241086	9.62072	0.00192394	0.0242013	ENSG00000196611	MMP1	protein_coding	matrix metallopeptidase 1	6.1321	3.45141
ENSG00000206337	146.703	-0.632414	0.20587	9.41746	0.00214929	0.0263888	ENSG00000206337	HCP5	lncRNA	HLA complex P5	2.58672	4.12625
ENSG00000148584	134.381	-0.657667	0.215899	9.25233	0.00235196	0.0280696	ENSG00000148584	A1CF	protein_coding	APOBEC1 complementation factor	1.81649	2.75649
ENSG00000160188	135.041	0.668941	0.22175	9.07201	0.00259552	0.0303732	ENSG00000160188	RSPH1	protein_coding	radial spoke head component 1	10.2992	6.68888
ENSG00000153558	53.2176	1.03254	0.343554	8.97836	0.00273196	0.0315696	ENSG00000153558	FBXL2	protein_coding	F-box and leucine rich repeat protein 2	2.52948	1.19351
ENSG00000166171	195.818	0.593183	0.199053	8.84637	0.00293672	0.0333105	ENSG00000166171	DPCD	protein_coding	deleted in primary ciliary dyskinesia homolog (mouse)	30.4958	21.2979
ENSG00000133687	128.54	-0.856971	0.28738	8.79422	0.00302187	0.0339015	ENSG00000133687	TMTC1	protein_coding	transmembrane O-mannosyltransferase targeting cadherins 1	1.2396	2.54582
ENSG00000114115	149.778	-0.617442	0.209675	8.65453	0.00326249	0.0356333	ENSG00000114115	RBP1	protein_coding	retinol binding protein 1	13.3382	19.9846
ENSG00000164307	176.385	-0.674035	0.228687	8.63165	0.00330372	0.0359126	ENSG00000164307	ERAP1	protein_coding	endoplasmic reticulum aminopeptidase 1	2.19548	4.02485
ENSG00000172671	139.249	-0.649607	0.221062	8.60278	0.0033565	0.0362931	ENSG00000172671	ZFAND4	protein_coding	zinc finger AN1-type containing 4	4.72473	7.31577
ENSG00000118507	96.4627	-0.747048	0.254551	8.5817	0.00339558	0.0366255	ENSG00000118507	AKAP7	protein_coding	A-kinase anchoring protein 7	3.05908	4.80518
ENSG00000250644	109.211	0.740057	0.254029	8.45106	0.00364832	0.038497	ENSG00000250644		protein_coding	novel protein	4.24589	2.36401
ENSG00000136878	237.121	0.679972	0.235833	8.24567	0.00408492	0.0416612	ENSG00000136878	USP20	protein_coding	ubiquitin specific peptidase 20	4.29674	3.07992
ENSG00000164008	202.286	0.607027	0.212242	8.13513	0.00434157	0.0434769	ENSG00000164008	C1orf50	protein_coding	chromosome 1 open reading frame 50	20.6402	12.8458
ENSG00000248643	82.4961	-1.33355	0.460168	8.11732	0.00438444	0.0437639	ENSG00000248643	RBM14-RBM4	protein_coding	RBM14-RBM4 readthrough	3.25941	9.37211
ENSG00000224389	25.4068	1.5815	0.548843	8.07254	0.0044941	0.0444738	ENSG00000224389	C4B	protein_coding	complement C4B (Chido/Rodgers blood group)	2.04031	0.620183
ENSG00000078081	107.868	-0.723175	0.255375	7.99213	0.00469812	0.0459024	ENSG00000078081	LAMP3	protein_coding	lysosomal associated membrane protein 3	1.68901	2.80059
ENSG00000114473	163.701	0.606726	0.214383	7.96686	0.00476415	0.0463144	ENSG00000114473	IQCG	protein_coding	IQ motif containing G	10.3983	7.5563
ENSG00000137103	146.886	0.630185	0.223242	7.95005	0.0048086	0.046587	ENSG00000137103	TMEM8B	protein_coding	transmembrane protein 8B	3.04206	1.99914
ENSG00000259802	53.1927	0.93359	0.331474	7.88765	0.00497734	0.0476226	ENSG00000259802	MARCHF6-DT	lncRNA	MARCHF6 divergent transcript	5.75548	3.04805
ENSG00000198908	109.828	-0.826915	0.293929	7.83462	0.0051255	0.0483882	ENSG00000198908	GPRASP3	protein_coding	G protein-coupled receptor associated sorting protein family member 3	1.58542	2.35197
