## Supplemental Table 2 for "ATG7 function promotes pancreatic cancer progression independently of autophagy"

### Sheet: Sheet 1
Column1	Column2	Column3	Column4	Column5	Column6	Column7	Column8	Column9	Column10	Column11	Column12	Column13	Column14
	Cluster	ID	Description	GeneRatio	BgRatio	RichFactor	FoldEnrichment	zScore	pvalue	p.adjust	qvalue	geneID	Count
1	Ctrl siATG7(2)	GO:0009636	response to toxic substance	10/152	270/18986	0.037037037037037	4.62621832358674	5.39119603037437	6.53331757703476e-05	0.0480739004057484	0.0440887271535216	9076/4129/57016/6352/4067/9429/64116/5292/6280/27244	10
2	Ctrl siATG7(2)	GO:0002762	negative regulation of myeloid leukocyte differentiation	5/152	57/18986	0.087719298245614	10.9568328716528	6.76317494076507	9.21843907102047e-05	0.0480739004057484	0.0440887271535216	10766/7107/7099/4067/4982	5
3	Ctrl siATG7(2)	GO:2001233	regulation of apoptotic signaling pathway	12/152	403/18986	0.0297766749379653	3.71934177876453	4.95694632560084	9.98719843154476e-05	0.0480739004057484	0.0440887271535216	5519/3383/138151/7099/627/1191/467/23678/1437/6280/1491/355	12
4	Ctrl siATG7(2)	GO:0061844	antimicrobial humoral immune response mediated by antimicrobial peptide	7/152	136/18986	0.0514705882352941	6.42908281733746	5.70815891272894	0.000113106832167435	0.0480739004057484	0.0440887271535216	1672/8349/6373/6352/6347/6280/3627	7
5	Ctrl siATG7(2)	GO:0019730	antimicrobial humoral response	8/152	185/18986	0.0432432432432432	5.40142247510669	5.40435983834769	0.000124051450814369	0.0480739004057484	0.0440887271535216	1672/8349/6373/6352/6347/374383/6280/3627	8
6	Ctrl siATG7(2)	GO:0071346	cellular response to type II interferon	6/152	98/18986	0.0612244897959184	7.64742212674543	5.92692075811963	0.000136950983474423	0.0480739004057484	0.0440887271535216	9076/6352/7099/6347/115361/5292	6
7	Ctrl siATG7(2)	GO:1903432	regulation of TORC1 signaling	6/152	99/18986	0.0606060606060606	7.57017543859649	5.88801469432667	0.000144834294255958	0.0480739004057484	0.0440887271535216	4864/7107/5292/729438/1497/27244	6
8	Ctrl siATG7(2)	GO:0045671	negative regulation of osteoclast differentiation	4/152	34/18986	0.117647058823529	14.6950464396285	7.18011261021171	0.000151892260365714	0.0480739004057484	0.0440887271535216	10766/7107/7099/4982	4
9	17-1.8 siATG7(2)	GO:0051651	maintenance of location in cell	4/15	224/18986	0.0178571428571429	22.602380952381	9.14517208620932	2.32493694398892e-05	0.00964576630360778	0.00561393806030083	6373/3627/6280/23345	4
10	17-1.8 siATG7(2)	GO:0030593	neutrophil chemotaxis	3/15	85/18986	0.0352941176470588	44.6729411764706	11.3471117182134	3.79018838455338e-05	0.00964576630360778	0.00561393806030083	6373/3627/6280	3
11	17-1.8 siATG7(2)	GO:0070673	response to interleukin-18	2/15	12/18986	0.166666666666667	210.955555555556	20.457113936103	3.8276850411142e-05	0.00964576630360778	0.00561393806030083	9076/1540	2
12	17-1.8 siATG7(2)	GO:1990266	neutrophil migration	3/15	108/18986	0.0277777777777778	35.1592592592593	10.0103243516538	7.74919343877697e-05	0.0146459755992885	0.00852411278265467	6373/3627/6280	3
13	17-1.8 siATG7(2)	GO:0051235	maintenance of location	4/15	345/18986	0.0115942028985507	14.6751690821256	7.20797824656301	0.000124818217902634	0.0165495815750612	0.00963203160453299	6373/3627/6280/23345	4
14	17-1.8 siATG7(2)	GO:0071621	granulocyte chemotaxis	3/15	129/18986	0.0232558139534884	29.4356589147287	9.11229286015399	0.000131345885516359	0.0165495815750612	0.00963203160453299	6373/3627/6280	3
15	17-1.8 siATG7(2)	GO:0061844	antimicrobial humoral immune response mediated by antimicrobial peptide	3/15	136/18986	0.0220588235294118	27.9205882352941	8.8593965331289	0.00015358436503139	0.0165871114233901	0.00965387437340164	6373/3627/6280	3
16	17-1.8 siATG7(2)	GO:0010818	T cell chemotaxis	2/15	28/18986	0.0714285714285714	90.4095238095238	13.312890389896	0.000217626641042375	0.0193419785330883	0.0112572361832789	6373/3627	2
17	17-1.8 siATG7(2)	GO:0097530	granulocyte migration	3/15	156/18986	0.0192307692307692	24.3410256410256	8.23119505147884	0.000230261649203433	0.0193419785330883	0.0112572361832789	6373/3627/6280	3
18	17-1.8 siATG7(2)	GO:0019730	antimicrobial humoral response	3/15	185/18986	0.0162162162162162	20.5254054054054	7.50414587173284	0.00037992920799924	0.0287226481247425	0.0167168851519665	6373/3627/6280	3
19	17-1.8 siATG7(2)	GO:0120032	regulation of plasma membrane bounded cell projection assembly	3/15	205/18986	0.0146341463414634	18.5229268292683	7.09300130750617	0.000512879410172565	0.030682612967445	0.0178576054307881	202018/324/1540	3
20	17-1.8 siATG7(2)	GO:0051281	positive regulation of release of sequestered calcium ion into cytosol	2/15	43/18986	0.0465116279069767	58.8713178294574	10.6826509556836	0.000516339185165272	0.030682612967445	0.0178576054307881	6373/3627	2
21	17-1.8 siATG7(2)	GO:0060491	regulation of cell projection assembly	3/15	207/18986	0.0144927536231884	18.343961352657	7.05509810330158	0.000527611069546013	0.030682612967445	0.0178576054307881	202018/324/1540	3
22	17-1.8 siATG7(2)	GO:0048247	lymphocyte chemotaxis	2/15	47/18986	0.0425531914893617	53.8609929078014	10.2026160079175	0.000616993210416603	0.0333176333624966	0.0193912151845218	6373/3627	2
23	17-1.8 siATG7(2)	GO:0030595	leukocyte chemotaxis	3/15	240/18986	0.0125	15.8216666666667	6.49761799161395	0.000811143147007237	0.0397312848851973	0.023124028240062	6373/3627/6280	3
24	17-1.8 siATG7(2)	GO:0097529	myeloid leukocyte migration	3/15	243/18986	0.0123456790123457	15.6263374485597	6.45245510365326	0.000840873754184071	0.0397312848851973	0.023124028240062	6373/3627/6280	3
25	17-1.8 siATG7(2)	GO:0001906	cell killing	3/15	264/18986	0.0113636363636364	14.3833333333333	6.15737999166198	0.00106860597799805	0.047521536433325	0.0276580370775965	6373/3627/3575	3
